# Closed-loop stimulation of the medial septum terminates epileptic seizures

**DOI:** 10.1101/2020.03.09.982827

**Authors:** Yuichi Takeuchi, Márk Harangozó, Lizeth Pedraza, Tamás Földi, Gábor Kozák, Antal Berényi

## Abstract

Temporal lobe epilepsy with distributed hippocampal seizure foci is often intractable and its secondary generalization might lead to sudden death. Early termination through spatially extensive hippocampal intervention is not feasible directly, due to its large size and irregular shape. In contrast, the medial septum (MS) is a promising target to govern hippocampal oscillations through its divergent connections to both hippocampi. Combining this ‘proxy intervention’ concept and precisely timed stimulation, we report here that closed-loop MS electrical stimulation can quickly terminate intrahippocampal seizures and suppress secondary generalization in a rat kindling model. Precise stimulus timing governed by internal seizure rhythms was essential. Cell-type-specific stimulation revealed that precisely timed activation of MS GABAergic neurons underlay the effects. Our concept of phase-targeted proxy stimulation for intervening pathological oscillations can be extrapolated to other neurological and psychiatric disorders, and its current embodiment can be directly translated into clinical application.

---

Approximately 1% of world population have epilepsy and 30% of them are still refractory (1, 2). Temporal lobe epilepsy (TLE) is often drug-resistant and uncontrolled TLE can lead to secondary generalized seizures and consequently to sudden death (3, 4). Although effective, surgical resection of the seizure focus is highly invasive, irreversible, and frequently associated with cognitive dysfunctions and it may not be the best solution for patients with ambiguous or multifocus bilateral TLE (5–7). Thus, a new therapeutic approach is desired. Deep brain stimulation (DBS) has been employed to treat neurological and psychiatric disorders including epilepsy (8). Direct stimulation of the hippocampus (HPC) can reduce seizure occurrence especially in medial TLE (8, 9). However, because the HPC is a relatively large bilateral structure, direct electrical stimulation may affect only a small portion of the seizure generating structure (10). An alternative therapeutic approach is stimulation of another brain region than the seizure focus (11–13).

Here, we propose that activity of the HPCs can be thoroughly controlled in a technically feasible way by interfering with a smaller circumscribed structure, which has massive divergent efferent connections to the whole extent of HPCs (proxy intervention). The medial septum (MS) is an attractive target of such proxy intervention because it is a small midline structure with diverging projections onto both HPCs (14). The septohippocampal pathway plays an important role in governing theta (15, 16) and high-frequency HPC oscillations (17); the latter are particularly vulnerable to become seizure activity (18–20).

Clinical DBS applications, either being free-running or responsive (i.e. triggered by the detection of certain activity patterns), deliver hard-coded, non-adaptive sequences of pre-set pulse trains or random noise waveforms (21). Although these open-loop approaches are effective in reducing seizure occurrence by decreasing seizure susceptibility, they cannot quickly terminate already initiated seizures (22). This would require temporally aligned stimulus delivery targeting specific phases of pathological oscillations (23–25). Due to its direct reciprocal connections, the septohippocampal axis is resonating in a highly coherent manner in physiological and pathophysiological conditions including ictal periods of epilepsy (26, 27). Stimulation of MS neurons can precisely entrain HPC local field potentials (LFPs) (28–30). In addition, the MS can powerfully gate oscillations not only in the HPC but also in the entorhinal cortex (EC), which is the bottle-neck structure for seizure propagation from the HPC to the neocortex (Ctx) (31). Given these anatomical and temporal features of the septohippocampal axis, we hypothesized that the MS can be a powerful seizure regulation center for on-demand control of TLE. Thus, we implemented a closed-loop stimulation of the MS driven by seizure patterns, and investigated whether phase-targeted precise stimulus delivery to the MS can cease already initiated HPC seizures, before they generalize.

The present study is also designed to obtain a mechanistic understanding of possible seizure terminating effects of the MS in a cell-type specific manner. The MS has GABAergic, glutamatergic (Glut), and cholinergic neuron populations, and all of them project to distinct targets of the HPC and the EC (32–34), with distinct excitatory or inhibitory postsynaptic effects on these targets (29, 34, 35). Optogenetics has been successfully applied to the MS populations to dissect their physiological roles in the septohippocampal axis (17, 29, 30). We employed selective optogenetic effectors in our closed-loop approach to dissect the hypothesized seizure terminating effects.

Here, we found that seizure rhythm congruent MS electrical stimulation can effectively terminate HPC seizures in their early phase and suppress secondary generalization. Responsive, but open-loop (fixed pattern) MS electrical stimulation did not terminate the seizures, which emphasized that precise seizure phase-matched stimulus delivery is essential to break ongoing pathologic oscillations. Time-targeted optogenetic experiments revealed that precisely timed activation of MS GABAergic neurons mainly underlay the seizure termination effect, while pre-ictal activation of MS cholinergic neurons can reduce seizure susceptibility.
