## Supplementary material for "Closed-loop stimulation of the medial septum terminates epileptic seizures": Table S1

### Sheet: Sheet1
Figure	Panel	Data	Group	Number of sample	Statistical test	Side	p-value	Hypothesis	Indication	Degrees of freedom	Test statistic
2	D	abs of MIs of HPC electrographic seizures	MI >= 0 vs MI <= 0	108 trials from 4 rats	Two-sample Kolmogorov-Smirnov test	Two-sided	0.385882	0	n.s.	n/a	0.242424
2	E	Duration of HPC electrographic seizures (s)	MS E-stim Off vs On	108 trials from 4 rats	Paired-sample t-test	Two-sided	0.524	0	n.s.	53	-0.6414
2	E	Duration of Ctx electrographic seizures (s)	MS E-stim Off vs On	108 trials from 4 rats	Paired-sample t-test	Two-sided	0.3701	0	n.s.	53	0.904
2	E	Racine's scale	MS E-stim Off vs On	108 trials from 4 rats	Wilcoxon singed rank test	Two-sided	0.466	0	n.s.	n/a	0.729
2	F	abs of MIs of HPC electrographic seizures	MI >= 0 vs MI <= 0	96 trials from 4 rats	Two-sample Kolmogorov-Smirnov test	Two-sided	0.0179526	1	*	n/a	0.396051
2	G	Duration of HPC electrographic seizures (s)	MS E-stim Off vs On	96 trials from 4 rats	Paired-sample t-test	Two-sided	0.0059	1	***	47	-2.8835
2	G	Duration of Ctx electrographic seizures (s)	MS E-stim Off vs On	96 trials from 4 rats	Paired-sample t-test	Two-sided	0.0346	1	*	47	-2.1765
2	G	Racine's scale	MS E-stim Off vs On	96 trials from 4 rats	Wilcoxon singed rank test	Two-sided	0.0122	1	*	n/a	-2.505
2	H	Proportion of seizure-induction trials	1, 8, 20 Hz stimulation	96 trials from 4 rats	Chi-square test	One-sided	0.0167	1	*	2	8.1809
2	I	Duration of HPC electrographic seizures (s)	Main effect of MS E-stim	96 trials from 4 rats	Three-way ANOVA	One-sided	0.0012	1	**	1, 95	11.2296
2	I	Duration of HPC electrographic seizures (s)	Main effect of Seizure induction	96 trials from 4 rats	Three-way ANOVA	One-sided	0.368	0	n.s.	1, 95	0.818912
2	I	Duration of HPC electrographic seizures (s)	Main effect of Frequency	96 trials from 4 rats	Three-way ANOVA	One-sided	0.7809	0	n.s.	2, 95	0.248057
2	I	Duration of HPC electrographic seizures (s)	MS E-stim x Seizure induction	96 trials from 4 rats	Three-way ANOVA	One-sided	9.9162e-05	1	***	1, 95	16.6733
2	I	Duration of HPC electrographic seizures (s)	MS E-stim x Frequency	96 trials from 4 rats	Three-way ANOVA	One-sided	0.381	0	n.s.	2, 95	0.975755
2	I	Duration of HPC electrographic seizures (s)	Seizure induction x Frequency	96 trials from 4 rats	Three-way ANOVA	One-sided	0.583	0	n.s.	2, 95	0.542905
2	I	Duration of Ctx electrographic seizures (s)	Main effect of MS E-stim	96 trials from 4 rats	Three-way ANOVA	One-sided	0.0370725	1	*	1, 95	4.48537
2	I	Duration of Ctx electrographic seizures (s)	Main effect of Seizure induction	96 trials from 4 rats	Three-way ANOVA	One-sided	0.983924	0	n.s.	1, 95	0.000408389
2	I	Duration of Ctx electrographic seizures (s)	Main effect of Frequency	96 trials from 4 rats	Three-way ANOVA	One-sided	0.768374	0	n.s.	2, 95	0.264287
2	I	Duration of Ctx electrographic seizures (s)	MS E-stim x Seizure induction	96 trials from 4 rats	Three-way ANOVA	One-sided	0.0459877	1	*	1, 95	4.0999
2	I	Duration of Ctx electrographic seizures (s)	MS E-stim x Frequency	96 trials from 4 rats	Three-way ANOVA	One-sided	0.382114	0	n.s.	2, 95	0.972878
2	I	Duration of Ctx electrographic seizures (s)	Seizure induction x Frequency	96 trials from 4 rats	Three-way ANOVA	One-sided	0.378818	0	n.s.	2, 95	0.981738
2	I	Racine's scale	Main effect of MS E-stim	96 trials from 4 rats	Three-way ANOVA	One-sided	0.0173161	1	*	1, 95	5.88982
2	I	Racine's scale	Main effect of Seizure induction	96 trials from 4 rats	Three-way ANOVA	One-sided	0.306781	0	n.s.	1, 95	1.05701
2	I	Racine's scale	Main effect of Frequency	96 trials from 4 rats	Three-way ANOVA	One-sided	0.400872	0	n.s.	2, 95	0.923899
2	I	Racine's scale	MS E-stim x Seizure induction	96 trials from 4 rats	Three-way ANOVA	One-sided	0.00536104	1	**	1, 95	8.1628
2	I	Racine's scale	MS E-stim x Frequency	96 trials from 4 rats	Three-way ANOVA	One-sided	0.141149	0	n.s.	2, 95	2.0032
2	I	Racine's scale	Seizure induction x Frequency	96 trials from 4 rats	Three-way ANOVA	One-sided	0.44826	0	n.s.	2, 95	0.809914
3	E	abs of MIs of HPC electrographic seizures	MI >= 0 vs MI <= 0	114 trials from 3 rats	Two-sample Kolmogorov-Smirnov test	Two-sided	0.000399304	1	***	n/a	0.580357
3	F	Duration of HPC electrographic seizures (s)	MS E-stim Off vs On	114 trials from 3 rats	Paired-sample t-test	Two-sided	2.8002e-05	1	***	56	4.5628
3	F	Duration of Ctx electrographic seizures (s)	MS E-stim Off vs On	114 trials from 3 rats	Paired-sample t-test	Two-sided	2.5557e-06	1	***	56	5.2361
3	F	Racine's scale	MS E-stim Off vs On	114 trials from 3 rats	Wilcoxon singed rank test	Two-sided	4.2314e-07	1	***	n/a	5.0582
3	G	Proportion of success trials	0, 20, 40, 60 ms delay	114 trials from 3 rats	Chi-square test	One-sided	0.926873	0	n.s.	3	0.46332
3	H	Duration of HPC electrographic seizures (s)	Main effect of MS E-stim	114 trials from 3 rats	Three-way ANOVA	One-sided	2.23439e-09	1	***	1, 113	43.1512
3	H	Duration of HPC electrographic seizures (s)	Main effect of Success	114 trials from 3 rats	Three-way ANOVA	One-sided	0.00189749	1	*	1, 113	10.1741
3	H	Duration of HPC electrographic seizures (s)	Main effect of Delay	114 trials from 3 rats	Three-way ANOVA	One-sided	0.132464	0	n.s.	3, 113	1.91168
3	H	Duration of HPC electrographic seizures (s)	MS E-stim x Success	114 trials from 3 rats	Three-way ANOVA	One-sided	3.9765e-10	1	***	1, 113	48.0602
3	H	Duration of HPC electrographic seizures (s)	MS E-stim x Delay	114 trials from 3 rats	Three-way ANOVA	One-sided	0.569781	0	n.s.	3, 113	0.674268
3	H	Duration of HPC electrographic seizures (s)	Success x Delay	114 trials from 3 rats	Three-way ANOVA	One-sided	0.241631	0	n.s.	3, 113	1.41904
3	H	Duration of Ctx electrographic seizures (s)	Main effect of MS E-stim	114 trials from 3 rats	Three-way ANOVA	One-sided	7.02285e-09	1	***	1, 113	39.9897
3	H	Duration of Ctx electrographic seizures (s)	Main effect of Success	114 trials from 3 rats	Three-way ANOVA	One-sided	8.93653e-06	1	***	1, 113	21.9015
3	H	Duration of Ctx electrographic seizures (s)	Main effect of Delay	114 trials from 3 rats	Three-way ANOVA	One-sided	0.892434	0	n.s.	3, 113	0.205421
3	H	Duration of Ctx electrographic seizures (s)	MS E-stim x Success	114 trials from 3 rats	Three-way ANOVA	One-sided	2.18251e-05	1	***	1, 113	19.8365
3	H	Duration of Ctx electrographic seizures (s)	MS E-stim x Delay	114 trials from 3 rats	Three-way ANOVA	One-sided	0.176985	0	n.s.	3, 113	1.67572
3	H	Duration of Ctx electrographic seizures (s)	Success x Delay	114 trials from 3 rats	Three-way ANOVA	One-sided	0.00619115	1	**	3, 113	4.36726
3	H	Racine's scale	Main effect of MS E-stim	114 trials from 3 rats	Three-way ANOVA	One-sided	1.12621e-16	1	***	1, 113	99.1066
3	H	Racine's scale	Main effect of Success	114 trials from 3 rats	Three-way ANOVA	One-sided	1.29986e-08	1	***	1, 113	38.321
3	H	Racine's scale	Main effect of Delay	114 trials from 3 rats	Three-way ANOVA	One-sided	0.140379	0	n.s.	3, 113	1.86459
3	H	Racine's scale	MS E-stim x Success	114 trials from 3 rats	Three-way ANOVA	One-sided	9.28185e-11	1	***	1, 113	52.3353
3	H	Racine's scale	MS E-stim x Delay	114 trials from 3 rats	Three-way ANOVA	One-sided	0.452258	0	n.s.	3, 113	0.883769
3	H	Racine's scale	Success x Delay	114 trials from 3 rats	Three-way ANOVA	One-sided	0.0103898	1	*	3, 113	3.95094
4	F	abs of MIs of HPC electrographic seizures	MI >= 0 vs MI <= 0	138 trials from 4 rats	Two-sample Kolmogorov-Smirnov test	Two-sided	0.000991591	1	***	n/a	0.454844
4	G	Duration of HPC electrographic seizures (s)	MS illum Off vs On	138 trials from 4 rats	Paired-sample t-test	Two-sided	0.00204465	1	**	68	3.20714
4	G	Duration of Ctx electrographic seizures (s)	MS illum Off vs On	138 trials from 4 rats	Paired-sample t-test	Two-sided	4.4238e-05	1	***	68	4.3656
4	G	Racine's scale	MS illum Off vs On	138 trials from 4 rats	Wilcoxon singed rank test	Two-sided	8.874e-07	1	***	n/a	4.9151
4	H	Proportion of success trials	0, 20, 40, 60 ms delay	138 trials from 4 rats	Chi-square test	One-sided	0.44503	0	n.s.	3, 137	2.67186
4	I	Duration of HPC electrographic seizures (s)	Main effect of MS illum	138 trials from 4 rats	Three-way ANOVA	One-sided	1.09546e-09	1	***	1, 137	43.4522
4	I	Duration of HPC electrographic seizures (s)	Main effect of Success	138 trials from 4 rats	Three-way ANOVA	One-sided	0.0115113	1	*	1, 137	6.5773
4	I	Duration of HPC electrographic seizures (s)	Main effect of Delay	138 trials from 4 rats	Three-way ANOVA	One-sided	0.450163	0	n.s.	3, 137	0.886495
4	I	Duration of HPC electrographic seizures (s)	MS illum x Success	138 trials from 4 rats	Three-way ANOVA	One-sided	3.36939e-13	1	***	1, 137	66.2905
4	I	Duration of HPC electrographic seizures (s)	MS illum x Delay	138 trials from 4 rats	Three-way ANOVA	One-sided	0.94539	0	n.s.	3, 137	0.124636
4	I	Duration of HPC electrographic seizures (s)	Success x Delay	138 trials from 4 rats	Three-way ANOVA	One-sided	0.713197	0	n.s.	3, 137	0.45647
4	I	Duration of Ctx electrographic seizures (s)	Main effect of MS illum	138 trials from 4 rats	Three-way ANOVA	One-sided	1.35127e-07	1	***	1, 137	31.2597
4	I	Duration of Ctx electrographic seizures (s)	Main effect of Success	138 trials from 4 rats	Three-way ANOVA	One-sided	0.256003	0	n.s.	1, 137	1.30215
4	I	Duration of Ctx electrographic seizures (s)	Main effect of Delay	138 trials from 4 rats	Three-way ANOVA	One-sided	0.45162	0	n.s.	3, 137	0.883645
4	I	Duration of Ctx electrographic seizures (s)	MS illum x Success	138 trials from 4 rats	Three-way ANOVA	One-sided	9.82294e-07	1	***	1, 137	26.5279
4	I	Duration of Ctx electrographic seizures (s)	MS illum x Delay	138 trials from 4 rats	Three-way ANOVA	One-sided	0.942308	0	n.s.	3, 137	0.129672
4	I	Duration of Ctx electrographic seizures (s)	Success x Delay	138 trials from 4 rats	Three-way ANOVA	One-sided	0.821621	0	n.s.	3, 137	0.305157
4	I	Racine's scale	Main effect of MS illum	138 trials from 4 rats	Three-way ANOVA	One-sided	8.48567e-12	1	***	3, 137	56.8104
4	I	Racine's scale	Main effect of Success	138 trials from 4 rats	Three-way ANOVA	One-sided	0.00112256	1	**	1, 137	11.1233
4	I	Racine's scale	Main effect of Delay	138 trials from 4 rats	Three-way ANOVA	One-sided	0.717549	0	n.s.	3, 137	0.450274
4	I	Racine's scale	MS illum x Success	138 trials from 4 rats	Three-way ANOVA	One-sided	7.74539e-08	1	***	1, 137	32.6175
4	I	Racine's scale	MS illum x Delay	138 trials from 4 rats	Three-way ANOVA	One-sided	0.605152	0	n.s.	3, 137	0.617148
4	I	Racine's scale	Success x Delay	138 trials from 4 rats	Three-way ANOVA	One-sided	0.333257	0	n.s.	3, 137	1.14607
5	F	abs of MIs of HPC electrographic seizures	MI >= 0 vs MI <= 0	142 trials from 3 rats	Two-sample Kolmogorov-Smirnov test	Two-sided	0.561512	0	n.s.	n/a	0.18124
5	G	Duration of HPC electrographic seizures (s)	MS illum Off vs On	142 trials from 3 rats	Paired-sample t-test	Two-sided	0.374081	0	n.s.	70	0.894573
5	G	Duration of Ctx electrographic seizures (s)	MS illum Off vs On	142 trials from 3 rats	Paired-sample t-test	Two-sided	0.454779	0	n.s.	70	0.751654
5	G	Racine's scale	MS illum Off vs On	142 trials from 3 rats	Wilcoxon singed rank test	Two-sided	0.0966944	0	n.s.	n/a	1.6611
5	I	Duration of HPC electrographic seizures (s)	Main effect of MS illum	142 trials from 3 rats	Three-way ANOVA	One-sided	1.24906e-05	1	***	1, 141	20.656
5	I	Duration of HPC electrographic seizures (s)	Main effect of Success	142 trials from 3 rats	Three-way ANOVA	One-sided	0.371674	0	n.s.	1, 141	0.803652
5	I	Duration of HPC electrographic seizures (s)	Main effect of Delay	142 trials from 3 rats	Three-way ANOVA	One-sided	0.0330702	1	*	3, 141	2.99963
5	I	Duration of HPC electrographic seizures (s)	MS illum x Success	142 trials from 3 rats	Three-way ANOVA	One-sided	2.2677e-06	1	***	1, 141	24.5092
5	I	Duration of HPC electrographic seizures (s)	MS illum x Delay	142 trials from 3 rats	Three-way ANOVA	One-sided	0.78768	0	n.s.	3, 141	0.352114
5	I	Duration of HPC electrographic seizures (s)	Success x Delay	142 trials from 3 rats	Three-way ANOVA	One-sided	0.367619	0	n.s.	3, 141	1.06217
5	I	Duration of Ctx electrographic seizures (s)	Main effect of MS illum	142 trials from 3 rats	Three-way ANOVA	One-sided	0.000303884	1	***	1, 141	13.7844
5	I	Duration of Ctx electrographic seizures (s)	Main effect of Success	142 trials from 3 rats	Three-way ANOVA	One-sided	0.358389	0	n.s.	1, 141	0.84959
5	I	Duration of Ctx electrographic seizures (s)	Main effect of Delay	142 trials from 3 rats	Three-way ANOVA	One-sided	0.0751283	0	n.s.	3, 141	2.3536
5	I	Duration of Ctx electrographic seizures (s)	MS illum x Success	142 trials from 3 rats	Three-way ANOVA	One-sided	9.31859e-05	1	***	1, 141	16.2766
5	I	Duration of Ctx electrographic seizures (s)	MS illum x Delay	142 trials from 3 rats	Three-way ANOVA	One-sided	0.964742	0	n.s.	3, 141	0.0912607
5	I	Duration of Ctx electrographic seizures (s)	Success x Delay	142 trials from 3 rats	Three-way ANOVA	One-sided	0.835144	0	n.s.	3, 141	0.286409
5	I	Racine's scale	Main effect of MS illum	142 trials from 3 rats	Three-way ANOVA	One-sided	1.27197e-05	1	***	1, 141	20.6156
5	I	Racine's scale	Main effect of Success	142 trials from 3 rats	Three-way ANOVA	One-sided	0.00147127	1	*	1, 141	10.5635
5	I	Racine's scale	Main effect of Delay	142 trials from 3 rats	Three-way ANOVA	One-sided	0.0149761	1	*	3, 141	3.62053
5	I	Racine's scale	MS illum x Success	142 trials from 3 rats	Three-way ANOVA	One-sided	4.90017e-05	1	***	1, 141	17.6582
5	I	Racine's scale	MS illum x Delay	142 trials from 3 rats	Three-way ANOVA	One-sided	0.731203	0	n.s.	3, 141	0.430919
5	I	Racine's scale	Success x Delay	142 trials from 3 rats	Three-way ANOVA	One-sided	0.148784	0	n.s.	3, 141	1.80885
6	H	Threshold for HPC electrographic seizure (uA)	MS illum On vs Off	78 trials from 4 rats	Paired-sample t-test	Two-sided	0.00222574	1	**	38	-3.2803
6	H	Threshold for Ctx electrographic seizure (uA)	MS illum On vs Off	78 trials from 4 rats	Paired-sample t-test	Two-sided	0.0330262	1	*	38	-2.21235
6	I	Threshold for HPC electrographic seizure (uA)	MS illum On vs Off	22 trials from 3 rats	Paired-sample t-test	Two-sided	0.0390917	1	*	10	2.37277
6	I	Threshold for Ctx electrographic seizure (uA)	MS illum On vs Off	22 trials from 3 rats	Paired-sample t-test	Two-sided	0.0148831	1	*	10	2.93616
6	J	Threshold for HPC electrographic seizure (uA)	MS illum On vs Off	32 trials from 2 rats	Paired-sample t-test	Two-sided	0.206483	0	n.s.	15	1.32044
6	J	Threshold for Ctx electrographic seizure (uA)	MS illum On vs Off	32 trials from 2 rats	Paired-sample t-test	Two-sided	0.208014	0	n.s.	15	1.31575
6	K	Threshold for HPC electrographic seizure (uA)	MS E-stim On vs Off	60 trials from 2 rats	Paired-sample t-test	Two-sided	3.3508e-08	1	***	29	7.44224
6	K	Threshold for Ctx electrographic seizure (uA)	MS E-stim On vs Off	60 trials from 2 rats	Paired-sample t-test	Two-sided	3.3508e-08	1	***	29	7.44224
7	B left	Duration of HPC electrographic seizures (s)	MS E-stim On vs Off	96 trials from 4 rats	Two-sample Kolmogorov-Smirnov test	Two-sided	0.000118994	1	***	n/a	0.4375
7	B middle	Duration of HPC electrographic seizures (s)	MS E-stim On vs Off	108 trials from 4 rats	Two-sample Kolmogorov-Smirnov test	Two-sided	0.407315	0	n.s.	n/a	0.166667
7	B right	Duration of HPC electrographic seizures (s)	MS E-stim On vs Off	114 trials from 3 rats	Two-sample Kolmogorov-Smirnov test	Two-sided	1.02042e-06	1	***	n/a	0.491228
S2	F	abs of MIs of HPC electrographic seizures	MI >= 0 vs MI <= 0	104 trials from 4 rats	Two-sample Kolmogorov-Smirnov test	Two-sided	0.0913542	0	n.s.	n/a	0.333846
S2	G	Duration of HPC electrographic seizures (s)	MS illum Off vs On	104 trials from 4 rats	Paired-sample t-test	Two-sided	0.505513	0	n.s.	51	0.670581
S2	G	Duration of Ctx electrographic seizures (s)	MS illum Off vs On	104 trials from 4 rats	Paired-sample t-test	Two-sided	0.675399	0	n.s.	51	0.421172
S2	G	Racine's scale	MS illum Off vs On	104 trials from 4 rats	Wilcoxon singed rank test	Two-sided	0.389434	0	n.s.	n/a	0.860645
S2	H	Duration of HPC electrographic seizures (s)	Main effect of MS illum	104 trials from 4 rats	Two-way ANOVA	One-sided	0.553879	0	n.s.	1, 103	0.352839
S2	H	Duration of HPC electrographic seizures (s)	Main effect of Frequency	104 trials from 4 rats	Two-way ANOVA	One-sided	0.333019	0	n.s.	2, 103	1.11199
S2	H	Duration of HPC electrographic seizures (s)	MS illum x Frequency	104 trials from 4 rats	Two-way ANOVA	One-sided	0.207204	0	n.s.	2, 103	1.59961
S2	H	Duration of Ctx electrographic seizures (s)	Main effect of MS illum	104 trials from 4 rats	Two-way ANOVA	One-sided	0.690294	0	n.s.	1, 103	0.159709
S2	H	Duration of Ctx electrographic seizures (s)	Main effect of Frequency	104 trials from 4 rats	Two-way ANOVA	One-sided	0.524593	0	n.s.	2, 103	0.649398
S2	H	Duration of Ctx electrographic seizures (s)	MS illum x Frequency	104 trials from 4 rats	Two-way ANOVA	One-sided	0.772268	0	n.s.	2, 103	0.259107
S2	H	Racine's scale	Main effect of MS illum	104 trials from 4 rats	Two-way ANOVA	One-sided	0.495646	0	n.s.	1, 103	0.467733
S2	H	Racine's scale	Main effect of Frequency	104 trials from 4 rats	Two-way ANOVA	One-sided	0.7625	0	n.s.	2, 103	0.271905
S2	H	Racine's scale	MS illum x Frequency	104 trials from 4 rats	Two-way ANOVA	One-sided	0.370882	0	n.s.	2, 103	1.00198
S3	D	abs of MIs of HPC electrographic seizures	MI >= 0 vs MI <= 0	132 trials from 4 rats	Two-sample Kolmogorov-Smirnov test	Two-sided	0.00793141	1	n.s.	n/a	0.44898
S3	E	Duration of HPC electrographic seizures (s)	MS E-stim Off vs On	132 trials from 4 rats	Paired-sample t-test	Two-sided	1.69886e-05	1	***	65	4.64619
S3	E	Duration of Ctx electrographic seizures (s)	MS E-stim Off vs On	132 trials from 4 rats	Paired-sample t-test	Two-sided	8.67379e-05	1	***	65	4.29874
S3	E	Racine's scale	MS E-stim Off vs On	132 trials from 4 rats	Wilcoxon singed rank test	Two-sided	5.50065e-06	1	***	n/a	4.54473
S3	F	Proportion of success trials	0, 20, 40, 60 ms delay	132 trials from 4 rats	Chi-square test	One-sided	0.118306	1	n.s.	3	5.86618
S3	G	Duration of HPC electrographic seizures (s)	Main effect of MS illum	132 trials from 4 rats	Three-way ANOVA	One-sided	1.07708e-12	1	***	1, 131	63.5255
S3	G	Duration of HPC electrographic seizures (s)	Main effect of Success	132 trials from 4 rats	Three-way ANOVA	One-sided	1.56536e-12	1	***	1, 131	62.3993
S3	G	Duration of HPC electrographic seizures (s)	Main effect of Delay	132 trials from 4 rats	Three-way ANOVA	One-sided	0.311794	0	n.s.	3, 131	1.20294
S3	G	Duration of HPC electrographic seizures (s)	MS illum x Success	132 trials from 4 rats	Three-way ANOVA	One-sided	4.84818e-12	1	***	1, 131	59.0376
S3	G	Duration of HPC electrographic seizures (s)	MS illum x Delay	132 trials from 4 rats	Three-way ANOVA	One-sided	0.97696	0	n.s.	3, 131	0.0677346
S3	G	Duration of HPC electrographic seizures (s)	Success x Delay	132 trials from 4 rats	Three-way ANOVA	One-sided	0.339133	0	n.s.	3, 131	1.13178
S3	G	Duration of Ctx electrographic seizures (s)	Main effect of MS illum	132 trials from 4 rats	Three-way ANOVA	One-sided	1.4915e-06	1	***	1, 131	25.6826
S3	G	Duration of Ctx electrographic seizures (s)	Main effect of Success	132 trials from 4 rats	Three-way ANOVA	One-sided	0.000845455	1	***	1, 131	11.7278
S3	G	Duration of Ctx electrographic seizures (s)	Main effect of Delay	132 trials from 4 rats	Three-way ANOVA	One-sided	0.612595	0	n.s.	3, 131	0.605652
S3	G	Duration of Ctx electrographic seizures (s)	MS illum x Success	132 trials from 4 rats	Three-way ANOVA	One-sided	1.7538e-05	1	***	1, 131	20.0344
S3	G	Duration of Ctx electrographic seizures (s)	MS illum x Delay	132 trials from 4 rats	Three-way ANOVA	One-sided	0.775027	0	n.s.	3, 131	0.369667
S3	G	Duration of Ctx electrographic seizures (s)	Success x Delay	132 trials from 4 rats	Three-way ANOVA	One-sided	0.15519	0	n.s.	3, 131	1.77735
S3	G	Racine's scale	Main effect of MS illum	132 trials from 4 rats	Three-way ANOVA	One-sided	4.19817e-09	1	***	1, 131	85.1173
S3	G	Racine's scale	Main effect of Success	132 trials from 4 rats	Three-way ANOVA	One-sided	8.97436e-08	1	***	1, 131	68.6393
S3	G	Racine's scale	Main effect of Delay	132 trials from 4 rats	Three-way ANOVA	One-sided	0.258078	0	n.s.	3, 131	2.87826
S3	G	Racine's scale	MS illum x Success	132 trials from 4 rats	Three-way ANOVA	One-sided	2.1068e-06	1	***	1, 131	52.6014
S3	G	Racine's scale	MS illum x Delay	132 trials from 4 rats	Three-way ANOVA	One-sided	0.519575	0	n.s.	3, 131	1.60393
S3	G	Racine's scale	Success x Delay	132 trials from 4 rats	Three-way ANOVA	One-sided	0.693149	0	n.s.	3, 131	1.0262
S4	D	abs of MIs of HPC electrographic seizures	MI >= 0 vs MI <= 0	86 trials from 4 rats	Two-sample Kolmogorov-Smirnov test	Two-sided	0.0655846	0	n.s.	n/a	0.380952
S4	E	Duration of HPC electrographic seizures (s)	MS illum Off vs On	86 trials from 4 rats	Paired-sample t-test	Two-sided	0.37939	0	n.s.	42	0.888391
S4	E	Duration of Ctx electrographic seizures (s)	MS illum Off vs On	86 trials from 4 rats	Paired-sample t-test	Two-sided	0.517914	0	n.s.	42	0.652062
S4	E	Racine's scale	MS illum Off vs On	86 trials from 4 rats	Wilcoxon singed rank test	Two-sided	0.0582177	1	n.s.	n/a	1.89405
S4	F	Duration of HPC electrographic seizures (s)	Main effect of MS illum	86 trials from 4 rats	Two-way ANOVA	One-sided	0.444358	0	n.s.	1, 85	0.59084
S4	F	Duration of HPC electrographic seizures (s)	Main effect of Frequency	86 trials from 4 rats	Two-way ANOVA	One-sided	0.778637	0	n.s.	2, 85	0.250994
S4	F	Duration of HPC electrographic seizures (s)	MS illum x Frequency	86 trials from 4 rats	Two-way ANOVA	One-sided	0.974638	0	n.s.	2, 85	0.0256977
S4	F	Duration of Ctx electrographic seizures (s)	Main effect of MS illum	86 trials from 4 rats	Two-way ANOVA	One-sided	0.422645	0	n.s.	1, 85	0.6496
S4	F	Duration of Ctx electrographic seizures (s)	Main effect of Frequency	86 trials from 4 rats	Two-way ANOVA	One-sided	0.637716	0	n.s.	2, 85	0.452402
S4	F	Duration of Ctx electrographic seizures (s)	MS illum x Frequency	86 trials from 4 rats	Two-way ANOVA	One-sided	0.930336	0	n.s.	2, 85	0.0722751
S4	F	Racine's scale	Main effect of MS illum	86 trials from 4 rats	Two-way ANOVA	One-sided	0.122265	0	n.s.	1, 85	2.43945
S4	F	Racine's scale	Main effect of Frequency	86 trials from 4 rats	Two-way ANOVA	One-sided	0.749871	0	n.s.	2, 85	0.288892
S4	F	Racine's scale	MS illum x Frequency	86 trials from 4 rats	Two-way ANOVA	One-sided	0.909008	0	n.s.	2, 85	0.095515
S5	D	abs of MIs of HPC electrographic seizures	MI >= 0 vs MI <= 0	54 trials from 2 rats	Two-sample Kolmogorov-Smirnov test	Two-sided	0.300901	0	n.s.	n/a	0.357955
S5	E	Duration of HPC electrographic seizures (s)	MS illum Off vs On	54 trials from 2 rats	Paired-sample t-test	Two-sided	0.0825535	0	n.s.	26	-1.80572
S5	E	Duration of Ctx electrographic seizures (s)	MS illum Off vs On	54 trials from 2 rats	Paired-sample t-test	Two-sided	0.853469	0	n.s.	26	-0.18654
S5	E	Racine's scale	MS illum Off vs On	54 trials from 2 rats	Wilcoxon singed rank test	Two-sided	0.263916	0	n.s.	n/a	71.5
S5	F	Duration of HPC electrographic seizures (s)	Main effect of MS illum	54 trials from 2 rats	Two-way ANOVA	One-sided	0.0839406	0	n.s.	1, 53	3.11491
S5	F	Duration of HPC electrographic seizures (s)	Main effect of Frequency	54 trials from 2 rats	Two-way ANOVA	One-sided	0.00845407	0	n.s.	2, 53	5.28084
S5	F	Duration of HPC electrographic seizures (s)	MS illum x Frequency	54 trials from 2 rats	Two-way ANOVA	One-sided	0.573209	0	n.s.	2, 53	0.563008
S5	F	Duration of Ctx electrographic seizures (s)	Main effect of MS illum	54 trials from 2 rats	Two-way ANOVA	One-sided	0.90211	0	n.s.	1, 53	0.0152889
S5	F	Duration of Ctx electrographic seizures (s)	Main effect of Frequency	54 trials from 2 rats	Two-way ANOVA	One-sided	0.1186	0	n.s.	2, 53	2.22956
S5	F	Duration of Ctx electrographic seizures (s)	MS illum x Frequency	54 trials from 2 rats	Two-way ANOVA	One-sided	0.858556	0	n.s.	2, 53	0.152988
S5	F	Racine's scale	Main effect of MS illum	54 trials from 2 rats	Two-way ANOVA	One-sided	0.329348	0	n.s.	1, 53	0.971098
S5	F	Racine's scale	Main effect of Frequency	54 trials from 2 rats	Two-way ANOVA	One-sided	0.427073	0	n.s.	2, 53	0.866061
S5	F	Racine's scale	MS illum x Frequency	54 trials from 2 rats	Two-way ANOVA	One-sided	0.181307	0	n.s.	2, 53	1.76978
S6	D	abs of MIs of HPC electrographic seizures	MI >= 0 vs MI <= 0	92 trials from 4 rats	Two-sample Kolmogorov-Smirnov test	Two-sided	0.511163	0	n.s.	n/a	0.232381
S6	E	Duration of HPC electrographic seizures (s)	MS illum Off vs On	92 trials from 4 rats	Paired-sample t-test	Two-sided	0.281962	0	n.s.	45	1.08898
S6	E	Duration of Ctx electrographic seizures (s)	MS illum Off vs On	92 trials from 4 rats	Paired-sample t-test	Two-sided	0.215471	0	n.s.	45	0.240836
S6	E	Racine's scale	MS illum Off vs On	92 trials from 4 rats	Wilcoxon singed rank test	Two-sided	0.828125	0	n.s.	n/a	16
S6	I	abs of MIs of HPC electrographic seizures	MI >= 0 vs MI <= 0	78 trials from 3 rats	Two-sample Kolmogorov-Smirnov test	Two-sided	0.386726	0	n.s.	n/a	0.278075
S6	J	Duration of HPC electrographic seizures (s)	MS illum Off vs On	78 trials from 3 rats	Paired-sample t-test	Two-sided	0.785356	0	n.s.	38	-0.274278
S6	J	Duration of Ctx electrographic seizures (s)	MS illum Off vs On	78 trials from 3 rats	Paired-sample t-test	Two-sided	0.500906	0	n.s.	38	-0.679554
S6	J	Racine's scale	MS illum Off vs On	78 trials from 3 rats	Wilcoxon singed rank test	Two-sided	0.583946	0	n.s.	n/a	0.547629
S7	A	MI of HPC seizure and delta Ctx seizure (s)	Open-loop MS E-stim with sub-threshold seizure induction	96 trials from 4 rats	Spearman's rank correlation test	Two-sided	0.00651796	1	**	n/a	0.457511
S7	A	MI of HPC seizure and delta Racine's scale	Open-loop MS E-stim with sub-threshold seizure induction	96 trials from 4 rats	Spearman's rank correlation test	Two-sided	1.57243e-07	1	***	n/a	0.762773
S7	A	delta Ctx seizure (s) and delta Racine's scale	Open-loop MS E-stim with sub-threshold seizure induction	96 trials from 4 rats	Spearman's rank correlation test	Two-sided	1.1518e-06	1	***	n/a	0.726434
S7	B	MI of HPC seizure and delta Ctx seizure (s)	Open-loop MS E-stim with supra-threshold seizure induction	108 trials from 4 rats	Spearman's rank correlation test	Two-sided	4.73263e-09	1	***	n/a	0.697148
S7	B	MI of HPC seizure and delta Racine's scale	Open-loop MS E-stim with supra-threshold seizure induction	108 trials from 4 rats	Spearman's rank correlation test	Two-sided	2.32844e-07	1	***	n/a	0.63629
S7	B	delta Ctx seizure (s) and delta Racine's scale	Open-loop MS E-stim with supra-threshold seizure induction	108 trials from 4 rats	Spearman's rank correlation test	Two-sided	2.08771e-06	1	***	n/a	0.594983
S7	C	MI of HPC seizure and delta Ctx seizure (s)	Closed-loop MS E-stim with supra-threshold seizure induction	114 trials from 3 rats	Spearman's rank correlation test	Two-sided	2.76476e-08	1	***	n/a	0.65746
S7	C	MI of HPC seizure and delta Racine's scale	Closed-loop MS E-stim with supra-threshold seizure induction	114 trials from 3 rats	Spearman's rank correlation test	Two-sided	2.25017e-12	1	***	n/a	0.771151
S7	C	delta Ctx seizure (s) and delta Racine's scale	Closed-loop MS E-stim with supra-threshold seizure induction	114 trials from 3 rats	Spearman's rank correlation test	Two-sided	2.16178e-11	1	***	n/a	0.748575
